# The assembly and annotation of two teinturier grapevine varieties, Dakapo and Rubired

**DOI:** 10.1101/2024.05.03.592245

**Authors:** Eleanore J. Ritter, Noé Cochetel, Andrea Minio, Peter Cousins, Dario Cantu, Chad Niederhuth

**Affiliations:** Department of Plant Biology, Michigan State University, East Lansing, Michigan, USA; Department of Viticulture and Enology, University of California Davis, Davis, California, USA; E. & J. Gallo Winery, Modesto, California, USA; Genome Center, University of California Davis, Davis, California, USA

**Keywords:** grapevine, *Vitis vinifera*, teinturier, berry color, berry flesh, anthocyanin

## Abstract

**Background:** Teinturier grapevine varieties were first described in the 16^th^ century and have persisted due to their deep pigmentation. Unlike most other grapevine varieties, teinturier varieties produce berries with pigmented flesh due to anthocyanin production within the flesh. As a result, teinturier varieties are of interest not only for their ability to enhance the pigmentation of wine blends but also for their health benefits. Here, we assembled and annotated the Dakapo and Rubired genomes, two teinturier varieties.

**Findings:** For Dakapo, we used a combination of Nanopore sequencing, Illumina sequencing, and scaffolding to the existing grapevine genome assembly to generate a final assembly of 508.5 Mbp with an N50 scaffold length of 25.6 Mbp and a BUSCO score of 98.0%. A combination approach of *de novo* annotation and lifting over annotations from the existing grapevine reference genome resulted in the annotation of 36,940 genes in the Dakapo assembly. For Rubired, PacBio HiFi reads were assembled, scaffolded, and phased to generate a diploid assembly with two haplotypes 474.7-476.0 Mbp long. The diploid genome has an N50 scaffold length of 24.9 Mbp and a BUSCO score of 98.7%, and both haplotype-specific genomes are of similar quality. *De novo* annotation of the diploid Rubired genome yielded annotations for 56,681 genes.

**Conclusions:** The Dakapo and Rubired genome assemblies and annotations will provide genetic resources for future investigations into berry flesh pigmentation and other traits of interest in grapevine.
