## Supplementary Table S1 for "The assembly and annotation of two teinturier grapevine varieties, Dakapo and Rubired"

### Sheet: Table S1
Table S1 Summary of sequencing statistics for reads used to assemble and polish the Dakapo genome.
Sample	Sequencing method	Sequencing run	Data origin (if not this study)	Raw Reads						Prepped Reads
				Count	Total bases	Coverage*	Mean read length	Read length N50	Mean read quality	Count	Total bases	Coverage*	Mean read length	Read length N50	Mean read quality
Dakapo	Oxford Nanopore Technologies	1	Ritter et al. (2023)	1071629	9467034233	18.93	8834.2	13503	12.7	1050683	9459884368	18.92	9003.6	13507	12.7
	Oxford Nanopore Technologies	2		6422407	61907947242	123.816	9639.4	13244	16.3	6416715	61736769966	123.474	9621.2	13231	16.5
	Oxford Nanopore Technologies	Runs 1 + 2 combined		7494036	71374981475	142.75	9524.2	13278	15.8	7467399	71195165796	142.39	9534.1	13268	16
	Illumina	NA	Ritter et al. (2023)	170934212	25640131800	51.28	NA	NA	NA	160935138	24140270700	48.2805	NA	NA	NA
*Coverage assumes a 500-Mb genome size
