## Supplementary Table S2 for "The assembly and annotation of two teinturier grapevine varieties, Dakapo and Rubired"

### Sheet: Table S2
Table S2 SRA IDs of RNA-seq files used for annotating the Dakapo genome.
SRA ID	Datatype	If Illumina, single- or paired-end (PE)	Sample description	BioProject	Citation	Mapping rate
SRR519449	Illumina	PE	Pinot noir leaves control biological rep 1	PRJNA168987	Perazzolli, M., Moretto, M., Fontana, P. et al. Downy mildew resistance induced by Trichoderma harzianum T39 in susceptible grapevines partially mimics transcriptional changes of resistant genotypes. BMC Genomics 13: 660 (2012). https://doi.org/10.1186/1471-2164-13-660	0.8912
SRR519450	Illumina	PE	Pinot noir leaves control biological rep 1			0.9015
SRR519451	Illumina	PE	Pinot noir leaves control biological rep 2			0.905
SRR519452	Illumina	PE	Pinot noir leaves control biological rep 2			0.9117
SRR520376	Illumina	PE	Pinot noir leaves control biological rep 3			0.8835
SRR866576	Illumina	PE	Tannat seeds at 7 weeks after flowering rep 3	PRJNA203687	Da Silva C, Zamperin G, Ferrarini A, Minio A, Dal Molin A, Venturini L, Buson G, Tononi P, Avanzato C, Zago E, Boido E, Dellacassa E, Gaggero C, Pezzotti M, Carrau F, Delledonne M. The high polyphenol content of grapevine cultivar tannat berries is conferred primarily by genes that are not shared with the reference genome. Plant Cell 25(12): 4777-88 (2013).	0.9361
SRR866575	Illumina	PE	Tannat seeds at 7 weeks after flowering rep 2			0.9242
SRR866574	Illumina	PE	Tannat seeds at 7 weeks after flowering rep 1			0.9112
SRR866572	Illumina	PE	Tannat skin at 7 weeks after flowering rep 2			0.905
SRR866571	Illumina	PE	Tannat skin at 7 weeks after flowering rep 1			0.891
SRR866570	Illumina	PE	Tannat skin at 5 week after flowering rep 3			0.8989
SRR866569	Illumina	PE	Tannat skin at 5 week after flowering rep 2			0.9029
SRR866568	Illumina	PE	Tannat skin at 5 week after flowering rep 1			0.874
SRR17318658	PacBio	NA	Fruit pericarp	PRJNA790655	Ma, S. H., He, G. Q., Navarro-Payá, D., Santiago, A., Cheng, Y. Z., Jiao, J. B., Li, H. J., Zuo, D. D., Sun, H. T., Pei, M. S., Yu, Y. H., Matus, J. T., & Guo, D. L. Global analysis of alternative splicing events based on long- and short-read RNA sequencing during grape berry development. Gene 852: 147056 (2023).	0.8039
SRR17318659	PacBio	NA	Fruit pericarp			0.8219
SRR17318666	Illumina	PE	Fruit pericarp			0.929
SRR17318668	Illumina	PE	Fruit pericarp			0.9337
SRR17318670	Illumina	PE	Fruit pericarp			0.9386
SRR17318656	Illumina	PE	Fruit pericarp			0.9401
SRR17318654	Illumina	PE	Fruit pericarp			0.9323
SRR17318652	Illumina	PE	Fruit pericarp			0.927
SRR6678843	PacBio	NA	Berries	PRJNA433195	Minio, A., Massonnet, M., Figueroa-Balderas, R., Vondras, A. M., Blanco-Ulate, B., & Cantu, D. Iso-Seq Allows Genome-Independent Transcriptome Profiling of Grape Berry Development. G3 9(3): 755–767 (2019).	0.7548
SRR6678845	PacBio	NA	Berries			0.7702
SRR6678846	PacBio	NA	Berries			0.7469
SRR6678847	Illumina	PE	Berries			0.9416
SRR6678848	Illumina	PE	Berries			0.9402
SRR6678849	Illumina	PE	Berries			0.9357
SRR6678850	Illumina	PE	Berries			0.9388
SRR6678851	Illumina	PE	Berries			0.9424
SRR6678852	Illumina	PE	Berries			0.9404
SRR6678853	Illumina	PE	Berries			0.9397
SRR6678854	Illumina	PE	Berries			0.942
SRR6678855	Illumina	PE	Berries			0.9455
SRR6678856	Illumina	PE	Berries			0.943
SRR6678857	Illumina	PE	Berries			0.9422
SRR6678858	Illumina	PE	Berries			0.9425
SRR6678859	Illumina	PE	Berries			0.9529
SRR6678860	Illumina	PE	Berries			0.9516
SRR6678861	Illumina	PE	Berries			0.9465
SRR6678862	Illumina	PE	Berries			0.9574
SRR8447040	Illumina	PE	Vitis vinifera subsp. Sylvestris root control sample	PRJNA507974	Daldoul, S., Hanzouli, F., Hamdi, Z., Chenenaoui, S., Wetzel, T., Nick, P., Mliki, A., & Gargouri, M. The root transcriptome dynamics reveals new valuable insights in the salt-resilience mechanism of wild grapevine (Vitis vinifera subsp. sylvestris). Frontiers in plant science 13: 1077710 (2022).	0.9368
SRR8447039	Illumina	PE	Vitis vinifera subsp. Sylvestris root control sample			0.9382
SRR8447043	Illumina	PE	Vitis vinifera subsp. Sylvestris root control sample			0.9336
SRR8447044	Illumina	PE	Vitis vinifera subsp. Sylvestris root control sample			0.9369
SRR8447045	Illumina	PE	Vitis vinifera subsp. Sylvestris root control sample			0.936
SRR8447046	Illumina	PE	Vitis vinifera subsp. Sylvestris root control sample			0.9445
SRR8447049	Illumina	PE	Vitis vinifera subsp. Sylvestris root control sample			0.942
SRR8447050	Illumina	PE	Vitis vinifera subsp. Sylvestris root control sample			0.9181
SRR14777742	Illumina	PE	Vitis vinfera: Ovary EL-18	PRJNA736298	Vannozzi, A., Palumbo, F., Magon, G. et al. The grapevine (Vitis vinifera L.) floral transcriptome in Pinot noir variety: identification of tissue-related gene networks and whorl-specific markers in pre- and post-anthesis phases. Hortic Res 8, 200 (2021).	0.833
SRR14777743	Illumina	PE	Vitis vinfera: Anther filament EL-18			0.9074
SRR14777744	Illumina	PE	Vitis vinfera: Anther EL-18			0.855
SRR14777745	Illumina	PE	Vitis vinfera: Anther EL-18			0.82
SRR14777746	Illumina	PE	Vitis vinifera: Anther filament EL-18			0.9104
SRR14777747	Illumina	PE	Vitis vinfera: Calyx EL-18			0.7624
SRR14777748	Illumina	PE	Vitis vinfera: Calyx EL-18			0.8722
SRR14777749	Illumina	PE	Vitis vinfera: Calyx EL-18			0.8563
SRR14777750	Illumina	PE	Vitis vinfera: Calyptra EL-18			0.853
SRR14777751	Illumina	PE	Vitis vinfera: Calyptra EL-18			0.8524
SRR14777752	Illumina	PE	Vitis vinfera: Calyptra EL-18			0.8527
SRR14777753	Illumina	PE	Vitis vinfera: Stigma EL-26			0.8297
SRR14777754	Illumina	PE	Vitis vinfera: Stigma EL-26			0.8275
SRR14777755	Illumina	PE	Vitis vinfera: Stigma EL-26			0.857
SRR14777756	Illumina	PE	Vitis vinfera: Ovary EL-26			0.8878
SRR14777757	Illumina	PE	Vitis vinfera: Ovary EL-26			0.8873
SRR14777758	Illumina	PE	Vitis vinfera: Ovary EL-26			0.8815
SRR14777759	Illumina	PE	Vitis vinfera: Embryo EL-26			0.8818
SRR14777760	Illumina	PE	Vitis vinfera: Embryo EL-26			0.8835
SRR14777761	Illumina	PE	Vitis vinfera: Anther EL-18			0.8329
SRR14777762	Illumina	PE	Vitis vinfera: Embryo EL-26			0.878
SRR14777763	Illumina	PE	Vitis vinfera: Calyx EL-26			0.881
SRR14777764	Illumina	PE	Vitis vinfera: Calyx EL-26			0.8875
SRR14777765	Illumina	PE	Vitis vinfera: Calyx EL-26			0.8707
SRR14777766	Illumina	PE	Vitis vinfera: Stigma EL_18			0.9028
SRR14777767	Illumina	PE	Vitis vinfera: Stigma EL_18			0.9085
SRR14777768	Illumina	PE	Vitis vinfera: Ovary EL-18			0.8899
SRR14777769	Illumina	PE	Vitis vinfera: Ovary EL-18			0.88
