## Supplementary Table S3 for "The assembly and annotation of two teinturier grapevine varieties, Dakapo and Rubired"

### Sheet: Table S3
Table S3 Repeat classes of transposable elements and repetitive sequences annotated in the Dakapo genome.
Class		Count	Total length (bp)	Percent of genome sequence
LTR
	Copia	94903	58376807	0.1148
	Gypsy	66755	65491154	0.1288
	unknown	78832	31102978	0.0612
TIR
	CACTA	1024	724733	0.0014
	Mutator	4250	2263467	0.0045
	PIF_Harbinger	451	336799	0.0007
	Tcl_Mariner	1	472	0
	hAT	2246	1851222	0.0036
	polinton	57	15029	0
nonLTR
	LINE_element	8292	5863982	0.0115
	unknown	500	329619	0.0006
nonTIR
	helitron	14664	3872339	0.0076
repeat_region		174358	60441430	0.1189
Total		446333	230670031	0.4538
