## Supplementary Table S4 for "The assembly and annotation of two teinturier grapevine varieties, Dakapo and Rubired"

### Sheet: Table S4
Table S4 Repeat classes of transposable elements and repetitive sequences annotated in the diploid Rubired whole genome assembly.
Class		Count	Total length (bp)	Percent of genome sequence
DNA		3564	1103781	0.0011
	CMC-Chapaev	410	101471	0.0001
	CMC-EnSpm	28833	8630341	0.0088
	CMC-Transib	586	112112	0.0001
	En-Spm	727	447974	0.0005
	Harbinger	31	9775	0
	MULE-MuDR	42284	16274805	0.0165
	MuDR	5847	2516919	0.0026
	P	705	310018	0.0003
	PIF-Harbinger	59333	12257551	0.0125
	TcMar-Fot1	87	19224	0
	TcMar-Pogo	361	78196	0.0001
	hAT	614	929795	0.0009
	hAT-Ac	8196	2270104	0.0023
	hAT-Tag1	9336	2688585	0.0027
	hAT-Tip100	304	99872	0.0001
	hAT-hATm	63	32370	0
LINE
	L1	7834	2609561	0.0027
	L2	58	29690	0
	Penelope	406	53134	0.0001
	R2	23	8985	0
	RTE-BovB	170	28211	0
LTR		663	409367	0.0004
	Caulimovirus	8414	5753176	0.0058
	Copia	86672	37790035	0.0384
	Custom	41564	21368749	0.0217
	ERV1	160	70568	0.0001
	Gypsy	175679	136811361	0.1391
	Ngaro	76	36253	0
	Pao	101	82703	0.0001
RC
	Helitron	489	170357	0.0002
SINE		25	9883	0
	tRNA	85	14866	0
Unknown		34379	13145251	0.0134
Unspecified		181762	209734389	0.2132
Total		699840	476009432	0.4839
