## Supplementary Table S5 for "The assembly and annotation of two teinturier grapevine varieties, Dakapo and Rubired"

### Sheet: Table S5
Table S5 Genes (including pseudogenes) within the chromosome 10 inversion of the Dakapo grapevine variety.
Dakapo Gene	Transcript Location	Arabidopsis Ortholog
VvDak_v1.10g0001671	chr10:1661005-1664454	AT1G11340
VvDak_v1.10g0001681	chr10:1680217-1682895	AT1G61680
Vitvi10g04223	chr10:1700343-1701252	NA
VvDak_v1.10g0001691	chr10:1708485-1711425	AT1G61680
VvDak_v1.10g0001701	chr10:1727043-1737611	AT1G61690
VvDak_v1.10g0001711	chr10:1727575-1731354	NA
VvDak_v1.10g0001721	chr10:1738152-1740651	AT3G22104
VvDak_v1.10g0001731	chr10:1743132-1746451	AT1G11480
Vitvi10g04192	chr10:1764283-1764531	AT3G25820
VvDak_v1.10g0001741	chr10:1769236-1771899	AT4G16740
Vitvi10g04116	chr10:1779160-1779357	NA
Vitvi10g02191	chr10:1786142-1787088	AT2G28440
VvDak_v1.10g0001751	chr10:1792487-1793237	AT5G54590
Vitvi10g02193	chr10:1796106-1796769	AT3G25820
VvDak_v1.10g0001761	chr10:1803200-1805901	AT4G16740
Vitvi10g02195	chr10:1812508-1812789	AT4G16740
VvDak_v1.10g0001771	chr10:1820383-1825754	AT5G54590
VvDak_v1.10g0001781	chr10:1825949-1827317	AT1G61720
VvDak_v1.10g0001791	chr10:1827772-1829058	AT1G61720
VvDak_v1.10g0001801	chr10:1830602-1831468	AT1G61720
VvDak_v1.10g0001811	chr10:1831595-1831896	AT1G61720
VvDak_v1.10g0001821	chr10:1836886-1839240	AT5G54630
Vitvi10g04197	chr10:1840378-1840716	NA
VvDak_v1.10g0001831	chr10:1841187-1844701	AT4G21320
VvDak_v1.10g0001841	chr10:1855429-1856235	AT4G21310
VvDak_v1.10g0001851	chr10:1856172-1857567	AT5G54640
VvDak_v1.10g0001861	chr10:1856306-1857599	NA
Vitvi10g04198	chr10:1860405-1861437	NA
VvDak_v1.10g0001871	chr10:1861520-1862179	AT1G11510
VvDak_v1.10g0001881	chr10:1868641-1873385	NA
VvDak_v1.10g0001891	chr10:1873953-1874997	AT4G13980
VvDak_v1.10g0001901	chr10:1883253-1884383	AT1G50870
VvDak_v1.10g0001911	chr10:1884649-1886065	AT4G05180
VvDak_v1.10g0001921	chr10:1890717-1898183	AT4G21270
VvDak_v1.10g0001931	chr10:1898558-1899513	AT1G11530
VvDak_v1.10g0001941	chr10:1899909-1904376	AT5G54680
VvDak_v1.10g0001951	chr10:1904410-1906238	AT4G21250
VvDak_v1.10g0001961	chr10:1912775-1913524	AT5G48540
VvDak_v1.10g0001971	chr10:1913866-1921435	AT4G05200
VvDak_v1.10g0001981	chr10:1922617-1931079	AT4G23180
VvDak_v1.10g0001991	chr10:1943902-1947974	AT4G23260
VvDak_v1.10g0002001	chr10:1948179-1951137	AT4G03230
VvDak_v1.10g0002011	chr10:1955458-1959876	AT4G03230
VvDak_v1.10g0002021	chr10:1960038-1961778	AT4G03230
VvDak_v1.10g0002031	chr10:1967134-1972784	AT5G46340
VvDak_v1.10g0002041	chr10:1975343-1978881	AT4G23150
VvDak_v1.10g0002051	chr10:1984812-1986898	AT4G05200
VvDak_v1.10g0002061	chr10:2008186-2014760	NA
VvDak_v1.10g0002071	chr10:2017521-2023683	AT4G23230
Vitvi10g04205	chr10:2026373-2026648	NA
VvDak_v1.10g0002081	chr10:2027318-2083917	AT4G23150
Vitvi10g02246	chr10:2086326-2086496	NA
Vitvi10g02247	chr10:2091328-2092370	NA
Vitvi10g02248	chr10:2092371-2092967	AT4G23280
VvDak_v1.10g0002091	chr10:2093777-2100483	AT4G23180
VvDak_v1.10g0002101	chr10:2100422-2104112	AT4G23160
Vitvi10g04214	chr10:2108595-2112708	AT4G21410
Vitvi10g04215	chr10:2120976-2121465	AT4G21400
VvDak_v1.10g0002111	chr10:2125787-2126653	AT4G21410
Vitvi05g04412	chr10:2137484-2138236	NA
Vitvi05g04411	chr10:2140053-2140547	NA
VvDak_v1.10g0002121	chr10:2147902-2148750	AT4G38830
VvDak_v1.10g0002131	chr10:2151222-2153029	AT4G29840
VvDak_v1.10g0002141	chr10:2158734-2159680	AT4G23170
VvDak_v1.10g0002151	chr10:2170446-2177496	AT5G42400
VvDak_v1.10g0002161	chr10:2183023-2185129	AT5G10770
Vitvi05g04407	chr10:2187164-2188332	NA
VvDak_v1.10g0002171	chr10:2188871-2194663	AT3G13340
VvDak_v1.10g0002181	chr10:2202975-2210975	AT3G52155
VvDak_v1.10g0002191	chr10:2212295-2220709	AT4G17150
VvDak_v1.10g0002201	chr10:2222555-2225523	AT2G01060
Vitvi10g04154	chr10:2226315-2229067	NA
VvDak_v1.10g0002211	chr10:2228660-2238734	NA
VvDak_v1.10g0002221	chr10:2229566-2231408	AT3G24120
VvDak_v1.10g0002231	chr10:2237370-2241406	AT1G08050
VvDak_v1.10g0002241	chr10:2247137-2249927	AT1G50180
VvDak_v1.10g0002251	chr10:2251568-2252660	NA
VvDak_v1.10g0002261	chr10:2253315-2257141	AT5G47780
Vitvi10g04149	chr10:2259105-2259323	NA
VvDak_v1.10g0002271	chr10:2259828-2261813	AT3G24000
VvDak_v1.10g0002281	chr10:2262075-2278275	AT3G13300
VvDak_v1.10g0002291	chr10:2279191-2281944	AT4G17170
VvDak_v1.10g0002301	chr10:2283620-2285654	AT3G57520
VvDak_v1.10g0002311	chr10:2285697-2286668	AT3G57520
VvDak_v1.10g0002321	chr10:2286719-2288788	AT3G57520
VvDak_v1.10g0002331	chr10:2289353-2292992	AT5G59810
VvDak_v1.10g0002341	chr10:2304696-2305271	AT5G59810
VvDak_v1.10g0002351	chr10:2305317-2306194	AT5G59810
VvDak_v1.10g0002361	chr10:2306495-2308813	AT2G04160
VvDak_v1.10g0002371	chr10:2309393-2309914	AT2G04160
VvDak_v1.10g0002381	chr10:2314771-2328538	AT5G59810
VvDak_v1.10g0002391	chr10:2330970-2335221	AT2G04160
VvDak_v1.10g0002401	chr10:2337502-2337772	NA
VvDak_v1.10g0002411	chr10:2341689-2344281	NA
VvDak_v1.10g0002421	chr10:2347584-2355839	AT5G47540
VvDak_v1.10g0002431	chr10:2356462-2357342	NA
VvDak_v1.10g0002441	chr10:2358747-2362344	AT3G02870
VvDak_v1.10g0002451	chr10:2362668-2364479	AT4G17280
VvDak_v1.10g0002461	chr10:2370961-2372996	AT4G16490
VvDak_v1.10g0002471	chr10:2373871-2377447	AT4G16480
VvDak_v1.10g0002481	chr10:2376699-2377077	NA
VvDak_v1.10g0002491	chr10:2377822-2382022	NA
VvDak_v1.10g0002501	chr10:2383004-2387588	AT5G47520
VvDak_v1.10g0002511	chr10:2388210-2390356	AT4G27745
VvDak_v1.10g0002521	chr10:2391101-2396658	AT3G07810
VvDak_v1.10g0002531	chr10:2398799-2404236	AT4G16470
VvDak_v1.10g0002541	chr10:2405669-2407051	AT3G07800
VvDak_v1.10g0002551	chr10:2413297-2415542	AT5G64320
VvDak_v1.10g0002561	chr10:2416793-2417673	NA
VvDak_v1.10g0002571	chr10:2417580-2418103	NA
Vitvi10g04138	chr10:2421286-2424815	AT4G16460
VvDak_v1.10g0002581	chr10:2425564-2428260	AT4G26640
VvDak_v1.10g0002591	chr10:2428644-2431640	AT4G26640
VvDak_v1.10g0002601	chr10:2430652-2432289	AT4G17230
Vitvi10g04137	chr10:2432552-2435760	NA
VvDak_v1.10g0002611	chr10:2443970-2445998	AT3G22910
Vitvi10g04135	chr10:2446688-2447134	NA
VvDak_v1.10g0002621	chr10:2452796-2455318	AT3G22910
VvDak_v1.10g0002631	chr10:2453287-2455758	NA
VvDak_v1.10g0002641	chr10:2462294-2470963	AT3G22910
VvDak_v1.10g0002651	chr10:2462928-2471274	AT5G24560
VvDak_v1.10g0002661	chr10:2470966-2471554	NA
VvDak_v1.10g0002671	chr10:2472145-2474067	AT5G66520
VvDak_v1.10g0002681	chr10:2475286-2480934	AT5G48160
VvDak_v1.10g0002691	chr10:2483390-2489460	AT5G35740
VvDak_v1.10g0002701	chr10:2490818-2494040	AT2G35760
VvDak_v1.10g0002711	chr10:2496656-2502820	AT4G16440
VvDak_v1.10g0002721	chr10:2509479-2511436	AT1G27330
VvDak_v1.10g0002731	chr10:2511594-2515083	AT4G17240
VvDak_v1.10g0002741	chr10:2515941-2517701	AT5G55930
VvDak_v1.10g0002751	chr10:2522594-2525182	AT5G55930
VvDak_v1.10g0002761	chr10:2528155-2535379	AT5G47750
VvDak_v1.10g0002771	chr10:2533567-2535065	AT5G47740
VvDak_v1.10g0002781	chr10:2543490-2548862	AT5G47730
VvDak_v1.10g0002791	chr10:2548986-2551726	AT1G12150
VvDak_v1.10g0002801	chr10:2552469-2564306	AT1G55850
VvDak_v1.10g0002811	chr10:2570437-2574612	AT1G55850
VvDak_v1.10g0002821	chr10:2574721-2577466	AT1G55850
VvDak_v1.10g0002831	chr10:2580771-2581061	AT1G04820
VvDak_v1.10g0002841	chr10:2588551-2597882	AT1G55850
VvDak_v1.10g0002851	chr10:2598048-2600650	NA
VvDak_v1.10g0002861	chr10:2601021-2613807	AT1G55850
VvDak_v1.10g0002871	chr10:2616353-2620720	AT1G55850
VvDak_v1.10g0002881	chr10:2621670-2621987	NA
VvDak_v1.10g0002891	chr10:2622075-2625012	AT1G55850
VvDak_v1.10g0002901	chr10:2623720-2635768	AT5G48230
Vitvi02g04157	chr10:2642463-2642735	NA
VvDak_v1.10g0002911	chr10:2644539-2647488	AT2G22260
VvDak_v1.10g0002921	chr10:2648975-2650196	AT5G47710
Vitvi10g04128	chr10:2650225-2652473	NA
VvDak_v1.10g0002931	chr10:2652755-2677540	AT5G47690
VvDak_v1.10g0002941	chr10:2677023-2680150	AT5G47680
VvDak_v1.10g0002951	chr10:2681614-2683984	AT5G47670
Vitvi10g02272	chr10:2684270-2684452	AT4G14315
VvDak_v1.10g0002961	chr10:2685390-2687150	AT5G47660
VvDak_v1.10g0002971	chr10:2693043-2698701	AT5G47650
VvDak_v1.10g0002981	chr10:2700157-2700780	AT4G14540
VvDak_v1.10g0002991	chr10:2705620-2707298	AT5G47635
VvDak_v1.10g0003001	chr10:2707183-2709749	AT5G47630
VvDak_v1.10g0003011	chr10:2710582-2722623	NA
VvDak_v1.10g0003021	chr10:2710751-2720196	AT5G21170
VvDak_v1.10g0003031	chr10:2720591-2724423	NA
VvDak_v1.10g0003041	chr10:2723724-2724606	AT4G16370
VvDak_v1.10g0003051	chr10:2724425-2724619	NA
Vitvi10g04125	chr10:2726384-2726762	NA
VvDak_v1.10g0003061	chr10:2732616-2737399	AT5G50740
VvDak_v1.10g0003071	chr10:2750028-2750597	AT4G16380
VvDak_v1.10g0003081	chr10:2750770-2752411	NA
Vitvi10g01706	chr10:2755522-2756092	NA
VvDak_v1.10g0003091	chr10:2768965-2790141	AT5G02560
VvDak_v1.10g0003101	chr10:2789919-2792577	NA
VvDak_v1.10g0003111	chr10:2799648-2803869	AT5G02560
Vitvi10g02306	chr10:2826837-2827515	NA
Vitvi10g04115	chr10:2840880-2841979	AT1G51090
Vitvi10g04114	chr10:2842488-2842701	NA
Vitvi10g04113	chr10:2849769-2850770	NA
VvDak_v1.10g0003121	chr10:2855068-2855451	AT4G17740
VvDak_v1.10g0003131	chr10:2868489-2868701	NA
VvDak_v1.10g0003141	chr10:2871774-2872895	AT4G16380
Vitvi10g01700	chr10:2875433-2876284	AT4G16380
VvDak_v1.10g0003151	chr10:2878153-2878419	AT4G34350
Vitvi10g04106	chr10:2878485-2878664	NA
VvDak_v1.10g0003161	chr10:2879391-2879816	AT4G34160
Vitvi13g04283	chr10:2880630-2881007	NA
VvDak_v1.10g0003171	chr10:2884238-2886534	AT4G16390
VvDak_v1.10g0003181	chr10:2888026-2888463	NA
VvDak_v1.10g0003191	chr10:2889157-2896000	AT4G17220
Vitvi10g04104	chr10:2899704-2899964	AT4G16400
VvDak_v1.10g0003201	chr10:2900511-2903267	AT5G55630
VvDak_v1.10g0003211	chr10:2905261-2911574	AT5G28530
Vitvi10g01689	chr10:2912939-2913640	AT2G04515
VvDak_v1.10g0003221	chr10:2914443-2914709	AT5G55620
VvDak_v1.10g0003231	chr10:2919628-2920279	AT1G32583
VvDak_v1.10g0003241	chr10:2923157-2923729	AT4G16410
VvDak_v1.10g0003251	chr10:2925032-2926334	AT5G55600
VvDak_v1.10g0003261	chr10:2929881-2948427	AT4G16420
VvDak_v1.10g0003271	chr10:2934942-2942671	AT5G55600
VvDak_v1.10g0003281	chr10:2953383-2954303	AT3G13110
VvDak_v1.10g0003291	chr10:2955289-2958252	AT5G47760
VvDak_v1.10g0003301	chr10:2958912-2959372	NA
VvDak_v1.10g0003311	chr10:2961139-2961888	AT1G03370
VvDak_v1.10g0003321	chr10:2962203-2962654	AT1G03370
VvDak_v1.10g0003331	chr10:2962668-2964257	AT1G03370
VvDak_v1.10g0003341	chr10:2976187-2977404	AT1G03370
VvDak_v1.10g0003351	chr10:2980922-2981449	AT5G47790
VvDak_v1.10g0003361	chr10:2989572-2990058	AT5G47790
VvDak_v1.10g0003371	chr10:2994078-2999896	AT5G47800
VvDak_v1.10g0003381	chr10:3000086-3002124	AT3G07650
VvDak_v1.10g0003391	chr10:3008873-3011475	AT5G48250
VvDak_v1.10g0003401	chr10:3023326-3023559	NA
VvDak_v1.10g0003411	chr10:3025565-3034706	AT5G55990
VvDak_v1.10g0003421	chr10:3034901-3038455	AT5G56010
VvDak_v1.10g0003431	chr10:3043870-3048696	AT5G09920
VvDak_v1.10g0003441	chr10:3050052-3052429	AT1G55790
VvDak_v1.10g0003451	chr10:3054891-3056138	NA
VvDak_v1.10g0003461	chr10:3058303-3061619	AT5G14420
VvDak_v1.10g0003471	chr10:3062656-3063178	NA
Vitvi10g00213	chr10:3063430-3066723	AT4G17180
Vitvi10g00213	chr10:3063430-3066723	AT4G17180
VvDak_v1.10g0003481	chr10:3070332-3073214	AT5G47810
VvDak_v1.10g0003491	chr10:3073698-3080702	AT4G05030
VvDak_v1.10g0003501	chr10:3083242-3084301	NA
Vitvi10g00209	chr10:3087897-3088337	AT5G47550
Vitvi10g01682	chr10:3096245-3096747	NA
Vitvi10g04092	chr10:3114284-3114950	NA
Vitvi10g01678	chr10:3122826-3123041	NA
Vitvi10g04087	chr10:3123573-3123997	NA
VvDak_v1.10g0003511	chr10:3132109-3133898	AT4G05030
Vitvi10g01675	chr10:3135220-3135558	AT5G47550
Vitvi10g01674	chr10:3136011-3136373	NA
VvDak_v1.10g0003521	chr10:3137400-3139220	AT5G47560
Vitvi10g04086	chr10:3145749-3145946	NA
VvDak_v1.10g0003531	chr10:3150975-3152825	AT4G12570
VvDak_v1.10g0003541	chr10:3169001-3172309	AT4G12570
Vitvi10g04085	chr10:3173474-3174582	NA
VvDak_v1.10g0003551	chr10:3178463-3185903	AT4G12590
VvDak_v1.10g0003561	chr10:3186468-3186647	AT4G12590
VvDak_v1.10g0003571	chr10:3188417-3191053	NA
VvDak_v1.10g0003581	chr10:3191209-3191610	AT5G48485
VvDak_v1.10g0003591	chr10:3194272-3197392	AT4G22360
VvDak_v1.10g0003601	chr10:3200625-3203463	AT5G20130
VvDak_v1.10g0003611	chr10:3206370-3208133	AT3G07880
VvDak_v1.10g0003621	chr10:3210609-3217560	AT4G22350
VvDak_v1.10g0003631	chr10:3219544-3230340	AT3G51970
VvDak_v1.10g0003641	chr10:3230481-3230861	AT5G36210
VvDak_v1.10g0003651	chr10:3234729-3235847	AT3G51970
VvDak_v1.10g0003661	chr10:3239145-3242524	AT5G55290
Vitvi10g00187	chr10:3242896-3243210	NA
VvDak_v1.10g0003671	chr10:3243456-3246218	AT2G20680
VvDak_v1.10g0003681	chr10:3246712-3247182	AT2G20680
VvDak_v1.10g0003691	chr10:3248014-3248310	AT1G12060
VvDak_v1.10g0003701	chr10:3249280-3254186	AT1G12050
VvDak_v1.10g0003711	chr10:3255950-3256483	AT1G72650
VvDak_v1.10g0003721	chr10:3256569-3257043	AT1G24510
VvDak_v1.10g0003731	chr10:3269322-3281708	AT4G12610
Vitvi10g01666	chr10:3283217-3284469	NA
VvDak_v1.10g0003741	chr10:3291187-3292289	AT5G07475
Vitvi10g04076	chr10:3294611-3295198	NA
VvDak_v1.10g0003751	chr10:3299388-3310807	AT1G62430
VvDak_v1.10g0003761	chr10:3311444-3314122	AT4G22330
VvDak_v1.10g0003771	chr10:3320093-3321063	AT1G62420
VvDak_v1.10g0003781	chr10:3323814-3327216	AT1G31220
VvDak_v1.10g0003791	chr10:3329569-3333846	AT4G22320
VvDak_v1.10g0003801	chr10:3335891-3342080	AT4G22310
VvDak_v1.10g0003811	chr10:3343450-3348319	AT4G22300
VvDak_v1.10g0003821	chr10:3348459-3352819	AT4G22300
VvDak_v1.10g0003831	chr10:3353327-3354178	NA
VvDak_v1.10g0003841	chr10:3354698-3357391	AT1G50180
VvDak_v1.10g0003851	chr10:3358638-3359225	AT1G62422
VvDak_v1.10g0003861	chr10:3363097-3366689	AT1G62400
VvDak_v1.10g0003871	chr10:3373318-3378849	AT4G22290
VvDak_v1.10g0003881	chr10:3378345-3381548	AT4G05530
VvDak_v1.10g0003891	chr10:3382448-3387089	AT3G20290
VvDak_v1.10g0003901	chr10:3390735-3392830	AT3G25070
Vitvi10g04045	chr10:3394550-3395048	AT2G18370
VvDak_v1.10g0003911	chr10:3401114-3401715	NA
VvDak_v1.10g0003921	chr10:3407046-3408791	AT3G20300
VvDak_v1.10g0003931	chr10:3412664-3421001	AT4G22260
VvDak_v1.10g0003941	chr10:3422173-3431102	AT2G32950
VvDak_v1.10g0003951	chr10:3433221-3435374	AT4G03960
VvDak_v1.10g0003961	chr10:3438877-3439149	NA
Vitvi18g04207	chr10:3439322-3439654	NA
Vitvi11g04351	chr10:3453575-3454345	NA
Vitvi10g04047	chr10:3457895-3458445	NA
VvDak_v1.10g0003971	chr10:3458487-3460823	AT1G62390
VvDak_v1.10g0003981	chr10:3464893-3465117	AT1G05010
VvDak_v1.10g0003991	chr10:3465210-3465614	AT1G05010
VvDak_v1.10g0004001	chr10:3466177-3466260	NA
VvDak_v1.10g0004011	chr10:3479597-3481017	AT4G03965
VvDak_v1.10g0004021	chr10:3482173-3485810	AT4G22240
